# Contrasting signatures of introgression in North American box turtle (*Terrapene* spp.) contact zones

**DOI:** 10.1101/752196

**Authors:** Bradley T. Martin, Marlis R. Douglas, Tyler K. Chafin, John S. Placyk, Roger D. Birkhead, Christopher A. Phillips, Michael E. Douglas

## Abstract

Hybridization occurs differentially across the genome in a balancing act between selection and migration. With the unprecedented resolution of contemporary sequencing technologies, selection and migration can now be effectively quantified such that researchers can identify genetic elements involved in introgression. Furthermore, genomic patterns can now be associated with ecologically relevant phenotypes, given availability of annotated reference genomes. We do so in North American box turtles (*Terrapene*) by deciphering how selection affects hybrid zones at the interface of species boundaries and identifying genetic regions potentially under selection that may relate to thermal adaptations. Such genes may impact physiological pathways involved in temperature-dependent sex determination, immune system functioning, and hypoxia tolerance. We contrasted these patterns across inter- and intra-specific hybrid zones that differ temporally and biogeographically. We demonstrate hybridization is broadly apparent in *Terrapene*, but with observed genomic cline patterns corresponding to species boundaries at loci potentially associated with thermal adaptation. These loci display signatures of directional introgression within intra-specific boundaries, despite a genome-wide selective trend against intergrades. In contrast, outlier loci for inter-specific comparisons exhibited evidence of being under selection against hybrids. Importantly, adaptations coinciding with species boundaries in *Terrapene* overlap with climatic boundaries and highlight the vulnerability of these terrestrial ectotherms to anthropogenic pressures.
