## Supplementary Table S1 for "Contrasting signatures of introgression in North American box turtle (*Terrapene* spp.) contact zones"

### Sheet: indlist
Table S1: Terrapene sample metadata. Fields with a "-" indicate metadata that is unknown or was not provided by the collector(s). Taxonomic IDs are as designated in the field. Geographic coordinates are in decimal degrees.
Collection dates generally follow the format "mm/year", unless only the year was known. Population codes precede the sample IDs with underscores as delimiters, with the first two characters representing subspecies (when available), and the second two U.S. state locality
Sample ID	Collector(s) (Affiliation)	Taxonomic ID	Sex	Tissue Type	State	County	Collection Date	Latitude	Longitude
EAAL_BX1380	R Birkhead	T. carolina carolina	male	muscle	AL	Russell	06/2010	32.4654	-85.1998
EAAL_BX1387	R Birkhead	T. carolina carolina	male	toe tips	AL	Bullock	06/2010	32.0841	-85.6902
EAAL_BX211	R Birkhead	T. carolina carolina	-	toenails	AL	Lee	05/2009	32.4399	-85.352
EAAL_BXEA27	D O'Halloran, R Birkhead	T. carolina carolina	female	tail tip	AL	Dekalb	05/2010	34.4455	-85.7772
EAGA_BX217	R Batts	T. carolina carolina	male	toenails	GA	Harris	05/2009	32.6134	-84.8155
EAGA_BX219	W Birkhead	T. carolina carolina	male	toenails	GA	Harris	05/2009	32.6269	-84.9968
EAGA_BX220	W Birkhead	T. carolina carolina	-	toenails	GA	Muscogee	05/2009	32.5603	-84.9065
EAGA_BX301	W Birkhead	T. carolina carolina	male	toenails	GA	Harris	07/2009	32.7381	-84.915
EAGA_BX346	W Birkhead	T. carolina carolina	male	toenails	GA	Harris	07/2009	32.7074	-84.9566
EAGA_BX472	W Birkhead	T. carolina carolina	female	toenails	GA	Marion	10/2009	32.3004	-84.5171
EAGA_BX473	W Birkhead	T. carolina carolina	-	toenails	GA	Troup	10/2009	32.8728	-85.1435
EAGA_BX660	W Birkhead	T. carolina carolina	female	toenails	GA	Harris	06/2009	32.6151	-84.8216
EAGA_BXEA14	R Birkhead	T. carolina carolina	female	toe tips	GA	Dekalb	05/2010	33.6654	-84.3467
EAGA_BXEA15_654	W Birkhead	T. carolina carolina	-	toenails	GA	Harris	05/2009	32.8514	-84.8459
EAGA_BXEA17	W Birkhead	T. carolina carolina	-	toenails	GA	Harris	05/2009	32.7795	-84.8739
EAGA_BXEA19	W Birkhead	T. carolina carolina	male	toenails	GA	Harris	06/2009	32.7586	-84.9049
EAGA_BXEA21	W Birkhead	T. carolina carolina	female	toenails	GA	Harris	05/2009	32.7859	-84.9566
EAGA_BXEA25	W Birkhead	T. carolina carolina	female	toenails	GA	Troup	06/2014	32.753	-84.9003
EAGA_BXEA26	R Birkhead	T. carolina carolina	male	toe tip	GA	Harris	05/2009	32.8784	-85.0927
EAGA_BXEA29_655	W Birkhead	T. carolina carolina	-	toenails	GA	Harris	05/2009	32.695	-84.959
EAGA_BXEA31_659	W Birkhead	T. carolina carolina	female	toenails	GA	Harris	05/2009	32.766	-84.9082
EAGA_BXEA32_662	W Birkhead	T. carolina carolina	-	toenails	GA	Harris	06/2009	32.6683	-84.956
EAGA_BXEA33_663	W Birkhead	T. carolina carolina	female	toenails	GA	Harris	06/2009	32.597	-84.8266
EAGA_BXEA34_665	W Birkhead	T. carolina carolina	-	toenails	GA	Harris	06/2009	32.8013	-84.9216
EAGA_BXEA35_666	R Birkhead and W Birkhead	T. carolina carolina	male	toenails	GA	Harris	06/2009	32.8436	-84.9379
EAGA_BXEA49_564	R Birkhead	T. carolina carolina	-	toenails	GA	Harris	10/2009	32.7038	-84.7357
EAIL_BX24	C Phillips (Illinois Natural History Survey)	T. carolina carolina	-	blood	IL	Will	2004	41.4412	-87.5701
EAIL_BX25	C Phillips (Illinois Natural History Survey)	T. carolina carolina	-	blood	IL	Will	2004	41.4031	-87.6019
EAIL_BX28	C Phillips (Illinois Natural History Survey)	T. carolina carolina	-	blood	IL	Clinton	-	-	-
EAIL_BX33	C Phillips (Illinois Natural History Survey)	T. carolina carolina	-	blood	IL	Clinton	-	-	-
EAIL_BX34	C Phillips (Illinois Natural History Survey)	T. carolina carolina	-	blood	IL	Pope	2006	37.3161	-88.7275
EAIL_BXIL02	C Phillips, M Allender (Illinois Natural History Survey)	T. carolina carolina	-	blood	IL	Vermillion	-	-	-
EAIL_BXIL03	C Phillips, M Allender (Illinois Natural History Survey)	T. carolina carolina	-	blood	IL	Macoupin	2009	39.0559	-89.7509
EAIL_BXIL04	C Phillips, M Allender (Illinois Natural History Survey)	T. carolina carolina	-	blood	IL	Marion	2009	38.6286	-88.7883
EAIL_BXIL05	C Phillips, M Allender (Illinois Natural History Survey)	T. carolina carolina	-	blood	IL	Green	2009	39.2929	-90.5279
EAIL_BXIL06	C Phillips, M Allender (Illinois Natural History Survey)	T. carolina carolina	-	blood	IL	Clinton	2008	38.6101	-89.3504
EAIL_BXIL07	C Phillips, M Allender (Illinois Natural History Survey)	T. carolina carolina	-	blood	IL	Macoupin	2009	39.0432	-89.9787
EAIL_BXIL08	C Phillips, M Allender (Illinois Natural History Survey)	T. carolina carolina	-	blood	IL	Effingham	2009	39.0798	-88.6678
EAIL_BXIL09	C Phillips, M Allender (Illinois Natural History Survey)	T. carolina carolina	-	blood	IL	Jersey	2009	39.9701	-90.5412
EAIL_BXIL12	C Phillips, M Allender (Illinois Natural History Survey)	T. carolina carolina	-	blood	IL	Richland	2012	38.7806	-88.0944
EAIL_BXIL13	C Phillips, M Allender (Illinois Natural History Survey)	T. carolina carolina	-	blood	IL	Wayne	2012	38.5429	-88.5935
EAIL_BXIL14	C Phillips, M Allender (Illinois Natural History Survey)	T. carolina carolina	-	blood	IL	Hamilton	2013	38.0511	-88.3986
EAIL_BXIL15	C Phillips, M Allender (Illinois Natural History Survey)	T. carolina carolina	-	blood	IL	Crawford	2013	39.0999	-87.7285
EAIL_BXIL16	C Phillips, M Allender (Illinois Natural History Survey)	T. carolina carolina	-	blood	IL	Massac	2013	37.1608	-88.6999
EAIL_BXIL18	C Phillips, M Allender (Illinois Natural History Survey)	T. carolina carolina	-	blood	IL	Jackson	2013	37.5599	-89.2079
EAIL_BXIL19	C Phillips, M Allender (Illinois Natural History Survey)	T. carolina carolina	-	blood	IL	Jasper	2012	39.0308	-88.1145
EAIL_BXIL20	C Phillips, M Allender (Illinois Natural History Survey)	T. carolina carolina	-	blood	IL	Johnson	2013	37.4883	-88.9146
EAIL_BXIL21	C Phillips, M Allender (Illinois Natural History Survey)	T. carolina carolina	-	blood	IL	Massac	2013	37.13	-88.6522
EAIL_BXIL22	C Phillips, M Allender (Illinois Natural History Survey)	T. carolina carolina	-	blood	IL	Jackson	2013	37.605	-89.184
EAIL_BXIL23	C Phillips, M Allender (Illinois Natural History Survey)	T. carolina carolina	-	blood	IL	Jersey	2009	39.0398	-90.1407
EAIL_BXIL24	C Phillips, M Allender (Illinois Natural History Survey)	T. carolina carolina	-	blood	IL	Marion	-	-	-
EAIL_BXIL33	C Phillips, M Allender (Illinois Natural History Survey)	T. carolina carolina	-	blood	IL	Vermillion	-	-	-
EAIL_BXIL36	C Phillips, M Allender (Illinois Natural History Survey)	T. carolina carolina	-	blood	IL	Vermillion	-	-	-
EAIL_BXIL39	C Phillips, M Allender (Illinois Natural History Survey)	T. carolina carolina	-	blood	IL	Vermillion	-	-	-
EAIL_BXIL42	C Phillips, M Allender (Illinois Natural History Survey)	T. carolina carolina	-	blood	IL	Vermillion	-	-	-
EAIL_BXIL45	C Phillips, M Allender (Illinois Natural History Survey)	T. carolina carolina	-	blood	IL	Marion	-	-	-
EAIL_BXIL46	C Phillips, M Allender (Illinois Natural History Survey)	T. carolina carolina	-	blood	IL	Effingham	2012	39.0584	-88.7018
EAIL_BXIL47	C Phillips, M Allender (Illinois Natural History Survey)	T. carolina carolina	-	blood	IL	Clinton	2012	38.623	-89.2925
EAIL_BXIL51	C Phillips, M Allender (Illinois Natural History Survey)	T. carolina carolina	-	blood	IL	Jasper	2012	38.9485	-88.254
EAIL_BXIL53	C Phillips, M Allender (Illinois Natural History Survey)	T. carolina carolina	-	blood	IL	Brown	2014	39.9237	-90.8805
EAIL_BXIL54	C Phillips, M Allender (Illinois Natural History Survey)	T. carolina carolina	-	blood	IL	Jersey	-	39.0498	-90.0986
EAIL_BXIL56	C Phillips, M Allender (Illinois Natural History Survey)	T. carolina carolina	-	blood	IL	Effingham	2012	38.9881	-88.6165
EAIL_BXIL57	C Phillips, M Allender (Illinois Natural History Survey)	T. carolina carolina	-	blood	IL	Jersey	-	39.0404	-90.3985
EAIL_BXIL61	C Phillips, M Allender (Illinois Natural History Survey)	T. carolina carolina	-	blood	IL	Madison	2009	38.9041	-89.9253
EAIL_BXIL62	C Phillips, M Allender (Illinois Natural History Survey)	T. carolina carolina	-	blood	IL	Will	2004	41.4412	-87.5701
EAIL_BXIL70	C Phillips, M Allender (Illinois Natural History Survey)	T. carolina carolina	-	blood	IL	Saline	2014	37.7196	-88.6339
EAKY_BX1027	unknown	T. carolina carolina	male	toenails	KY	Carter	-	-	-
EAKY_BX26	GJ Watkins-Colwell, A.A. Leenders, B.T. Roach, L. Colwell (Peabody Museum of Natural History, Yale University)	T. carolina carolina	-	-	KY	Laurel	08/2004	37.0029	-84.2375
EAKY_BX27	GJ Watkins-Colwell, A.A. Leenders, B.T. Roach, L. Colwell (Peabody Museum of Natural History, Yale University)	T. carolina carolina	-	-	KY	Leslie	08/2004	37.2459	-83.3816
EAMS_BXEA28	J Lee (Nature Conservancy, Camp Shelby)	T. carolina carolina	male	toenails	MS	Tishomingo	07/2008	-	-
EANC_BX316	J Reynolds (NC State Museum of Natural Sciences)	T. carolina carolina	-	-	NC	Johnston	07/2009	35.6838	-78.4682
EANC_BX318	J Reynolds (NC State Museum of Natural Sciences)	T. carolina carolina	-	-	NC	Johnston	08/2009	35.6832	-78.4621
EANY_BXEA11	E Smithes-Baker	T. carolina carolina	male	tail tip	NY	Westchester	-	41.2884	-73.8658
EAPA_BXEA13	S Ray	T. carolina carolina	female	tail tip	PA	-	-	40.0851	-76.8906
EARI_BX1608	Rhode Island Department of Environmental Management, Division of Fish and Wildlife	T. carolina carolina	male	toenails	RI	Washington	06/2011	-	-
EASC_BX1108	M Martin	T. carolina carolina	male	shell shavings	SC	Beaufort	06/2010	32.3261	80.6966
EASC_BX1109	M Martin	T. carolina carolina	male	toenails	SC	Beaufort	06/2010	32.3402	80.6996
EASC_BX1110	M Martin	T. carolina carolina	male	muscle	SC	Jasper	06/2010	32.447	-81.1053
EASC_BX1111	M Martin	T. carolina carolina	female	toenails	SC	Barnwell	06/2010	33.4337	-81.2857
EASC_BX1112	M Martin	T. carolina carolina	female	toenails	SC	Beaufort	06/2010	32.3393	-80.7006
EASC_BX1114	M Martin	T. carolina carolina	female	toenails	SC	Beaufort	06/2010	32.3575	-80.7093
EASC_BX1115	M Martin	T. carolina carolina	male	toenails	SC	Beaufort	06/2010	32.318	-80.6866
EASC_BX1116	M Martin	T. carolina carolina	female	toenails	SC	Beaufort	06/2010	32.3509	-80.696
EASC_BX231	J Smith	T. carolina carolina	-	muscle	SC	Laurens	06/2009	34.4524	-81.8601
EASC_BX232	J Smith	T. carolina carolina	-	toenails	SC	Laurens	06/2009	34.5237	-81.9939
EASC_BX235	J Smith	T. carolina carolina	-	foot tissue	SC	Laurens	07/2009	-	-
EASC_BXEA40_1304	ML Edwards (Erskine College)	T. carolina carolina	male	toenails	SC	Abbeville	10/2010	34.3276	-82.3797
EASC_BXEA41_1305	ML Edwards (Erskine College)	T. carolina carolina	not collected	toenails	SC	Chester	10/2010	34.6807	-81.1752
EASC_BXEA42_1306	ML Edwards (Erskine College)	T. carolina carolina	female	toenails	SC	Greenville	10/2010	34.8298	-82.394
EASC_BXEA43_1307	ML Edwards (Erskine College)	T. carolina carolina	male	toenails	SC	Abbeville	10/2010	34.3319	-82.3865
EATN_BX35	W Duzak	T. carolina carolina	-	tail tip	TN	Davidson	-	36.1346	-86.9305
EATN_BXEA02_36x2	W Duzak	T. carolina carolina	-	tail tip	TN	Davidson	-	36.1302	-86.8651
EAVA_BX101	Wildlife Center of Virginia	T. carolina carolina	male	-	VA	Albemarle	-	-	-
EAVA_BX103	Wildlife Center of Virginia	T. carolina carolina	male	-	VA	Fluvanna	-	38.0382	-78.9138
EAVA_BX104	Wildlife Center of Virginia	T. carolina carolina	male	-	VA	Fluvanna	-	38.0382	-78.9138
EAVA_BX320	E Winther	T. carolina carolina	male	toenails	VA	Norfolk	-	36.6787	-76.2937
EAVA_BX321	E Winther	T. carolina carolina	male	toenails	VA	Dinwiddie	-	37.2176	-77.3915
EAWV_BX449	A Gooley	T. carolina carolina	-	tail tip	WV	Roane	07/2009	38.5419	-81.3251
GUAL_BX275	R Birkhead and V Jo	T. carolina major	female	tail tip	AL	Houston	08/2009	31.2395	-85.1239
GUAL_BXGU02	R Birkhead	T. carolina major	male	toe tips	AL	Mobile	06/2010	30.5477	-88.1238
GUAL_BXGU03	R Birkhead	T. carolina major	female	tail tip	AL	Mobile	06/2010	30.5364	-88.1235
GUAL_BXGU04	R Birkhead	T. carolina major	female	toe tips	AL	Baldwin	06/2010	30.6271	-87.9118
GUAL_BXGU05	R Birkhead	T. carolina major	male	tail tip	AL	Baldwin	06/2010	30.6356	-87.9125
GUFL_BX503	M Michelsohn	T. carolina major	-	scutes	FL	Franklin	05/2009	29.9422	-85.0067
GUFL_BX504	M Michelsohn	T. carolina major	-	toenails	FL	Franklin	05/2009	29.7981	-84.8308
GUFL_BX509	Museum of Vertebrate Zoology	T. carolina major	-	muscle	FL	Wakulla	-	30.0588	-84.5688
GUFL_BX626	M Greene	T. carolina major	male	muscle	FL	Walton	04/2010	30.4428	-85.9583
GUFL_BX627	M Aresco	T. carolina major	female	muscle	FL	Walton	06/2009	30.4932	-85.9365
GUFL_BX628	B Walker	T. carolina major	male	muscle	FL	Calhoun	04/2009	30.4261	-85.1193
GUFL_BX684	W Birkhead	T. carolina major	male	toenails	FL	Gulf	06/2009	30.0581	-85.1898
GUFL_BX685	W Birkhead	T. carolina major	female	toenails	FL	Gulf	06/2009	29.8199	-85.2836
GUFL_BX908	D Steen	T. carolina major	female	toenails	FL	Okaloosa	07/2009	30.7474	-86.5611
GUFL_BX909	D Steen	T. carolina major	-	toe tips	FL	Okaloosa	07/2009	30.6725	-86.6317
GUFL_BX910	D Steen	T. carolina major	male	toe tips	FL	Okaloosa	08/2009	30.7476	-86.5611
GUFL_BX911	D Steen	T. carolina major	-	toe tips	FL	Okaloosa	05/2009	-	-
GUFL_BX929	K Krysko, PE Moler	T. carolina major	-	muscle	FL	Holmes	05/2007	-	-
GUFL_BX931	K Krysko	T. carolina major	-	muscle	FL	Escambia	-	30.5694	-87.3991
GUFL_BX933	K Krysko	T. carolina major	-	muscle	FL	Gulf	03/2007	29.8473	-85.2616
GUFL_BXGU07	R Birkhead	T. carolina major	male	toenails	FL	Gulf	09/2013	30.0785	-85.1942
GUFL_BXGU08	R Birkhead	T. carolina major	female	tail tip	FL	Gulf	07/2013	29.9909	-85.1696
GUFL_BXGU10	R Birkhead	T. carolina major	male	toenails	FL	Gulf	07/2013	29.685	-85.3277
GUFL_BXGU11	R Birkhead	T. carolina major	-	tail tip	FL	Gulf	07/2012	30.1579	-85.2093
GUFL_BXGU13	R Birkhead, J McGuire	T. carolina major	female	tail tip	FL	Gulf	07/2015	29.6914	-85.2511
GUFL_BXGU25	R Birkhead, J McGuire	T. carolina major	male	tail tip	FL	Gulf	07/2015	29.8875	-85.2184
GUFL_BXGU26	R Birkhead, C Ward	T. carolina major	female	foot tissue	FL	Gulf	05/2015	29.8731	-85.2297
GUFL_BXGU27	R Birkhead, C Ward	T. carolina major	female	toenails	FL	Calhoun	05/2015	30.5039	-85.1173
GUFL_BXGU28	R Birkhead, C Ward	T. carolina major	female	toenails and some muscle	FL	Gulf	05/2015	29.8375	-85.273
GUFL_BXGU29	R Birkhead, C Ward	T. carolina major	female	toenail	FL	Gulf	05/2015	30.0036	-85.1735
GUFL_BXGU31	R Birkhead	T. carolina major	female	toenails with partial toe	FL	Walton	07/2016	30.4894	-86.2298
GUFL_BXGU32	R Birkhead	T. carolina major	female	tail tip	FL	Franklin	07/2016	29.7224	-84.9896
GUFL_BXGU33	R Birkhead	T. carolina major	female	toenails	FL	Gulf	07/2016	29.9291	-85.3929
GUFL_BXGU35_AA13	D Alix	T. carolina major	male	toenails	FL	Liberty	03/2018	30.3715	-84.6813
GUFL_BXGU36_AA14	D Alix	T. carolina major	female	toenails	FL	Franklin	04/2018	30.0049	-84.886
GUFL_BXGU37_1391	R Birkhead, J Westmoreland	T. carolina major	female	toenails	FL	Bay	05/2010	30.1851	-85.6818
GUFL_BXGU38_502	M Michelsohn	T. carolina major	-	scutes	FL	Franklin	05/2009	29.8647	-84.7533
GUFL_BXGU61_U57	R Birkhead	T. carolina major	male	toenails with skin	FL	Gulf	09/2013	30.0785	-85.1942
GUFL_BXGU62_AA36	C Matechik	T. carolina major	female	toenails	FL	Franklin	02/2018	29.8814	-84.7286
GUFL_BXGU63_AA37	C Matechik	T. carolina major	male	toenails	FL	Franklin	03/2018	29.8398	-84.6809
GUFL_BXGU65_AA39	C Matechik	T. carolina major	-	toenails	FL	Franklin	03/2018	29.7537	-84.8423
GUFL_BXGU66_AA40	C Matechik	T. carolina major	-	toenails	FL	Franklin	04/2018	29.85	-84.6881
GULA_BX762	A Bass	T. carolina major	-	toenails	LA	Bastrob	-	32.7065	-91.9262
GUMS_BX188	J Lee (Nature Conservancy, Camp Shelby)	T. carolina major	female	tail tip	MS	Forrest	07/2008	31.155	-89.1803
GUMS_BX190	J Lee (Nature Conservancy, Camp Shelby)	T. carolina major	female	tail tip	MS	Perry	07/2008	31.0576	-89.1247
GUMS_BX193	J Lee (Nature Conservancy, Camp Shelby)	T. carolina major	male	tail tip	MS	Perry	07/2008	31.1418	-89.1517
GUMS_BX200	J Lee (Nature Conservancy, Camp Shelby)	T. carolina major	male	tail tip	MS	Perry	04/2009	31.1418	-89.1517
GUMS_BX201	J Lee (Nature Conservancy, Camp Shelby)	T. carolina major	male	tail tip	MS	Perry	05/2009	31.1418	-89.1517
GUMS_BXGU15	A Lynn McCoy	T. carolina major	male	tail tip	MS	Jackson	05/2015	30.4317	-88.5381
GUMS_BXGU17	A Lynn McCoy	T. carolina major	male	tail tip	MS	Jackson	05/2015	30.4317	-88.5381
GUMS_BXGU18	A Lynn McCoy	T. carolina major	female	tail tip	MS	Jackson	05/2015	30.4317	-88.5381
GUMS_BXGU20	A Lynn McCoy	T. carolina major	female	tail tip	MS	Jackson	05/2015	30.4317	-88.5381
GUMS_BXGU21	A Lynn McCoy	T. carolina major	female	tail tip	MS	Jackson	07/2015	30.4401	-88.5494
GUMS_BXGU22	A Lynn McCoy	T. carolina major	male	tail tip	MS	Jackson	06/2015	30.4437	-88.5496
GUMS_BXGU23	A Lynn McCoy	T. carolina major	male	tail tip	MS	Jackson	05/2015	30.4317	-88.5381
GUMS_BXGU24	A Lynn McCoy	T. carolina major	male	tail tip	MS	Jackson	05/2015	30.4317	-88.5381
GUMS_BXGU30	A Lynn McCoy	T. carolina major	female	tail tip	MS	Jackson	05/2015	30.4317	-88.5381
GUMS_BXGU39_T34	A Lynn McCoy	T. carolina major	male	toenails	MS	Jackson	04/2015	30.4241	-88.5167
GUMS_BXGU40_T46	A Lynn McCoy	T. carolina major	female	tail tip	MS	Jackson	05/2015	30.4317	-88.5381
GUMS_BXGU43_T55	A Lynn McCoy	T. carolina major	male	tail tip	MS	Jackson	07/2015	30.4401	-88.5494
GUMS_BXGU44_T56	A Lynn McCoy	T. carolina major	female	tail tip	MS	Jackson	05/2015	32.5546	-85.6424
GUMS_BXGU45_T59	A Lynn McCoy	T. carolina major	male	tail tip	MS	Jackson	05/2015	30.4317	-88.5381
GUMS_BXGU46_T60	A Lynn McCoy	T. carolina major	male	toenails	MS	Jackson	04/2015	30.4241	-88.5167
GUMS_BXGU47_T61	A Lynn McCoy	T. carolina major	female	tail tip	MS	Jackson	05/2015	30.4317	-88.5381
GUMS_BXGU48_T62	A Lynn McCoy	T. carolina major	male	tail tip	MS	Jackson	05/2015	30.4317	-88.5381
GUMS_BXGU49_T66	A Lynn McCoy	T. carolina major	male	tail tip	MS	Jackson	07/2015	30.4401	-88.5494
GUMS_BXGU50_T69	A Lynn McCoy	T. carolina major	male	tail tip	MS	Jackson	05/2015	30.4317	-88.5381
GUMS_BXGU51_T70	A Lynn McCoy	T. carolina major	male	tail tip	MS	Jackson	05/2015	30.4317	-88.5381
GUMS_BXGU52_T71	A Lynn McCoy	T. carolina major	male	tail tip	MS	Jackson	05/2015	30.4317	-88.5381
GUMS_BXGU53_T72	A Lynn McCoy	T. carolina major	female	tail tip	MS	Jackson	05/2015	30.4317	-88.5381
GUMS_BXGU54_T73	A Lynn McCoy	T. carolina major	female	tail tip	MS	Jackson	05/2015	30.4317	-88.5381
GUMS_BXGU55_T78	A Lynn McCoy	T. carolina major	female	tail tip	MS	Jackson	05/2015	30.4408	-88.5512
GUMS_BXGU56_T83	A Lynn McCoy	T. carolina major	female	tail tip	MS	Jackson	05/2015	30.4317	-88.5381
GUMS_BXGU58_T92	A Lynn McCoy	T. carolina major	female	tail tip	MS	Jackson	05/2015	30.4381	-88.5475
GUMS_BXGU59_T93	A Lynn McCoy	T. carolina major	female	tail tip	MS	Jackson	05/2015	30.4317	-88.5381
GUMS_BXGU67_AA41	J Wright	T. carolina major	-	tail tip	MS	Jackson	04/2018	30.376	-88.7107
GUMS_BXGU68_AA42	J Wright	T. carolina major	female	tail tip	MS	Jackson	05/2018	30.3756	-88.7095
GUMS_BXGU69_AA43	J Wright	T. carolina major	male	foot tissue	MS	Jackson	05/2018	30.3756	-88.7124
GUMS_BXGU70_AA44	J Wright	T. carolina major	female	tail tip	MS	Jackson	05/2018	30.3757	-88.7049
GUMS_BXGU71_AA45	J Wright	T. carolina major	male	tail tip	MS	Jackson	05/2018	30.3758	-88.7179
GUMS_BXGU72_AA46	J Wright	T. carolina major	-	tail tip	MS	Jackson	05/2018	30.3955	-88.7309
GUMS_BXGU73_AA47	J Wright	T. carolina major	female	tail tip	MS	Jackson	05/2018	30.3558	-88.7095
GUMS_BXGU74_AA48	J Wright	T. carolina major	male	skin	MS	Jackson	05/2018	30.3662	-88.6905
GUMS_BXGU75_AA49	J Wright	T. carolina major	male	tail tip	MS	Jackson	05/2018	30.3557	-88.6893
GUMS_BXGU76_AA50	J Wright	T. carolina major	female	tail tip	MS	Jackson	05/2018	30.3757	-88.7187
GUMS_BXGU77_AA51	J Wright	T. carolina major	female	toe	MS	Jackson	06/2018	30.3757	-88.7056
GUMS_BXGU78_AA52	J Wright	T. carolina major	male	tail tip	MS	Jackson	06/2018	30.3754	-88.7077
GUMS_BXGU79_AA73	J Wright	T. carolina major	male	tail tip	MS	Jackson	06/2018	30.4005	-88.7543
GUMS_BXGU80_AA54	J Wright	T. carolina major	male	foot tissue	MS	Jackson	06/2018	30.375	-88.7075
ONCO_BX580	AE Nash (Colorado Reptile Human Society)	T. ornata ornata	female	toenails	CO	Weld	06/2009	40.2992	-104.475
ONCO_BX588	AE Nash (Colorado Reptile Human Society)	T. ornata ornata	male	toenails	CO	Weld	06/2009	40.2947	-104.476
ONCO_BX601	AE Nash (Colorado Reptile Human Society)	T. ornata ornata	female	toenails	CO	Weld	05/2009	40.2989	-104.479
ONCO_BX602	AE Nash (Colorado Reptile Human Society)	T. ornata ornata	male	toenails	CO	Weld	05/2009	40.2935	-104.481
ONIA_BX1435	F Janzen	T. ornata ornata	-	blood	IA	-	04/2011	-	-
ONIL_BX32	C Phillips (Illinois Natural History Survey)	T. ornata ornata	-	blood	IL	Franklin	2005	38.109	-88.9448
ONIL_BXON01	C Phillips, L Adamovicz (Illinois Natural History Survey)	T. ornata ornata	-	blood	IL	Marion	2017	-	-
ONIL_BXON02	C Phillips, L Adamovicz (Illinois Natural History Survey)	T. ornata ornata	-	blood	IL	Marion	2017	-	-
ONIL_BXON03	C Phillips, L Adamovicz (Illinois Natural History Survey)	T. ornata ornata	-	blood	IL	Marion	2016	-	-
ONIL_BXON04	C Phillips, L Adamovicz (Illinois Natural History Survey)	T. ornata ornata	-	blood	IL	Marion	2016	-	-
ONIL_BXON05	C Phillips, L Adamovicz (Illinois Natural History Survey)	T. ornata ornata	-	blood	IL	Marion	2016	-	-
ONIL_BXON06	C Phillips, L Adamovicz (Illinois Natural History Survey)	T. ornata ornata	-	blood	IL	Marion	2016	-	-
ONIL_BXON07	C Phillips (Illinois Natural History Survey)	T. ornata ornata	-	blood	IL	Lee	2016	-	-
ONIL_BXON08	C Phillips (Illinois Natural History Survey)	T. ornata ornata	-	blood	IL	Lee	2016	-	-
ONIL_BXON09	C Phillips (Illinois Natural History Survey)	T. ornata ornata	-	blood	IL	Lee	2016	-	-
ONIL_BXON10	C Phillips (Illinois Natural History Survey)	T. ornata ornata	-	blood	IL	Lee	2016	-	-
ONIL_BXON11	C Phillips (Illinois Natural History Survey)	T. ornata ornata	-	blood	IL	Lee	2016	-	-
ONIL_BXON12	C Phillips (Illinois Natural History Survey)	T. ornata ornata	-	blood	IL	Lee	2016	-	-
ONIL_BXON13	C Phillips (Illinois Natural History Survey)	T. ornata ornata	-	blood	IL	Lee	2016	-	-
ONIL_BXON14	C Phillips (Illinois Natural History Survey)	T. ornata ornata	-	blood	IL	Lee	2016	-	-
ONIL_BXON15	C Phillips (Illinois Natural History Survey)	T. ornata ornata	-	blood	IL	Lee	2016	-	-
ONIL_BXON16	C Phillips (Illinois Natural History Survey)	T. ornata ornata	-	blood	IL	Lee	2016	-	-
ONIL_BXON17	C Phillips (Illinois Natural History Survey)	T. ornata ornata	-	blood	IL	Lee	2016	-	-
ONIL_BXON18	C Phillips (Illinois Natural History Survey)	T. ornata ornata	-	blood	IL	Lee	2016	-	-
ONIL_BXON20	C Phillips (Illinois Natural History Survey)	T. ornata ornata	-	blood	IL	Lee	2016	-	-
ONIL_BXON21	C Phillips (Illinois Natural History Survey)	T. ornata ornata	-	blood	IL	Lee	2016	-	-
ONIL_BXON22	C Phillips (Illinois Natural History Survey)	T. ornata ornata	-	blood	IL	Lee	2016	-	-
ONIL_BXON23	C Phillips (Illinois Natural History Survey)	T. ornata ornata	-	blood	IL	-	-	-	-
ONIL_BXON25	C Phillips (Illinois Natural History Survey)	T. ornata ornata	-	blood	IL	-	-	-	-
ONIL_BXON26	C Phillips (Illinois Natural History Survey)	T. ornata ornata	-	blood	IL	-	-	-	-
ONIL_BXON27	C Phillips (Illinois Natural History Survey)	T. ornata ornata	-	blood	IL	-	-	-	-
ONIL_BXON28	C Phillips (Illinois Natural History Survey)	T. ornata ornata	-	blood	IL	-	-	-	-
ONIL_BXON29	C Phillips (Illinois Natural History Survey)	T. ornata ornata	-	blood	IL	-	-	-	-
ONIL_BXON30	C Phillips (Illinois Natural History Survey)	T. ornata ornata	-	blood	IL	-	-	-	-
ONIL_BXON31	C Phillips (Illinois Natural History Survey)	T. ornata ornata	-	blood	IL	Lee	2013	41.9087	-89.3451
ONIL_BXON32	C Phillips (Illinois Natural History Survey)	T. ornata ornata	-	blood	IL	-	-	-	-
ONIL_BXON33	C Phillips (Illinois Natural History Survey)	T. ornata ornata	-	blood	IL	-	-	-	-
ONIL_BXON34	C Phillips (Illinois Natural History Survey)	T. ornata ornata	-	blood	IL	Lee	2012	41.8868	-89.3544
ONIL_BXON35	C Phillips (Illinois Natural History Survey)	T. ornata ornata	-	blood	IL	Effingham	2008	39.0727	-88.5435
ONIL_BXON36	C Phillips (Illinois Natural History Survey)	T. ornata ornata	-	blood	IL	Lee	2013	41.9184	-89.3556
ONIL_BXON37	C Phillips (Illinois Natural History Survey)	T. ornata ornata	-	blood	IL	Scott	2008	39.594	-90.5308
ONIL_BXON38	C Phillips (Illinois Natural History Survey)	T. ornata ornata	-	blood	IL	Lee	2012	41.8911	-89.3494
ONIL_BXON40	C Phillips (Illinois Natural History Survey)	T. ornata ornata	-	blood	IL	Jasper	-	-	-
ONIL_BXON41	C Phillips (Illinois Natural History Survey)	T. ornata ornata	-	blood	IL	Franklin	2005	38.109	-88.9448
ONIL_BXON42	C Phillips (Illinois Natural History Survey)	T. ornata ornata	-	blood	IL	Jasper	2012	38.9347	-88.1899
ONIL_BXON43	C Phillips (Illinois Natural History Survey)	T. ornata ornata	-	blood	IL	Cass	2013	39.996	-90.0666
ONIL_BXON44	C Phillips (Illinois Natural History Survey)	T. ornata ornata	-	blood	IL	Will	2013	41.0561	-87.5896
ONKS_BXON47_160	J Jagels (Kansas Dept. of Wildlife and Parks)	T. ornata ornata	-	tail tip	KS	Clark	06/2009	37.4071	-99.7555
ONKS_BXON50_168	J Jagels (Kansas Dept. of Wildlife and Parks)	T. ornata ornata	female	tail tip	KS	Meade	06/2009	37.3809	-100.141
ONKS_BXON52_171	J Jagels (Kansas Dept. of Wildlife and Parks)	T. ornata ornata	-	tail tip	KS	Meade	06/2009	37.0441	-100.494
ONKS_BXON53_172	J Jagels (Kansas Dept. of Wildlife and Parks)	T. ornata ornata	-	tail tip	KS	Meade	06/2009	37.0656	-100.471
ONKS_BXON54_173	J Jagels (Kansas Dept. of Wildlife and Parks)	T. ornata ornata	-	tail tip	KS	Meade	06/2009	37.2854	-100.369
ONKS_BXON61_133	L Schmidt	T. ornata ornata	female	tail tip	KS	Miami	-	38.5476	-94.9369
ONKS_BXON62_134	L Schmidt	T. ornata ornata	female	tail tip	KS	Douglas	-	38.7653	-95.1468
ONKS_BXON64_136	L Schmidt	T. ornata ornata	female	tail tip	KS	Osage	-	38.7823	-95.5135
ONNE_BXON56_431	J Iverson	T. ornata ornata	-	tail tip	NE	Box Butte	06/2009	42.0886	-102.723
ONNE_BXON57_432	J Iverson	T. ornata ornata	-	tail tip	NE	Sheridan	06/2009	42.059	-102.461
ONNE_BXON58_433x2	J Iverson	T. ornata ornata	-	blood	NE	Garden	06/2009	41.8305	-102.342
ONNE_BXON59_439	J Iverson	T. ornata ornata	-	tail tip	NE	Box Butte	06/2009	42.0898	-102.736
ONTX_BX765	C Franklin	T. ornata ornata	-	muscle	TX	Montague	10/2009	33.4824	-97.7948
ONTX_BXON45_150	A Inslee (Aransas/Matagorda Island National Wildlife Refuge Complex)	T. ornata ornata	male	-	TX	Calhoun	05/2009	28.1958	-96.7004
ONTX_BXON46_153	A Inslee (Aransas/Matagorda Island National Wildlife Refuge Complex)	T. ornata ornata	male	-	TX	Calhoun	06/2009	28.2896	-96.5278
ONWI_BX486	B Hay	T. ornata ornata	-	toenails	WI	Sauk	-	43.1753	-90.0711
ONWI_BX489	B Hay	T. ornata ornata	female	toenails	WI	Iowa	-	43.0305	-90.1094
ONWI_BX490	B Hay	T. ornata ornata	female	toenails	WI	Iowa	-	43.0305	-90.1094
ONWI_BX491	B Hay	T. ornata ornata	female	toenails	WI	Iowa	-	43.0305	-90.1094
ONWI_BX492	B Hay	T. ornata ornata	female	toenails	WI	Iowa	-	43.0305	-90.1094
ONWI_BX493	B Hay	T. ornata ornata	female	toenails	WI	Dane	-	43.1767	-89.7994
ONWI_BX495	B Hay	T. ornata ornata	female	toenails	WI	Columbia	-	43.458	-89.3883
ONWI_BX497	B Hay	T. ornata ornata	female	toenails	WI	Columbia	-	43.4514	-89.3531
TCAL_BX1614	R Birkhead	T. carolina	male	tail tip	AL	Barbour	04/2011	31.8769	-85.46
TCAL_BX1616	R Birkhead	T. carolina	female	toenails	AL	Barbour	04/2011	32.0279	-85.0869
TCAL_BX1618	R Birkhead	T. carolina	male	tail tip	AL	Russell	09/2011	32.255	-85.4165
TCAL_BX271	R Birkhead	T. carolina	male	toenails	AL	Lee/Macon	07/2009	32.5401	-85.5928
TCAL_BX272	R Birkhead	T. carolina	male	tail tip	AL	Lowndes	07/2009	32.2102	-86.5523
TCAL_BX273	R Birkhead	T. carolina	-	toenails	AL	Macon	07/2009	32.4777	-85.7977
TCAL_BX279	R Birkhead	T. carolina	-	tail tip	AL	Macon	08/2009	32.5139	-85.6096
TCAL_BX280	R Birkhead	T. carolina	male	muscle	AL	Tallapoosa	08/2009	32.8746	-85.8107
TCAL_BX281	R Birkhead	T. carolina	female	toenails with muscle	AL	Elmore	08/2009	32.5733	-86.0344
TCAL_BX282	R Birkhead	T. carolina	male	tail tip	AL	Macon	08/2009	32.445	-85.8102
TCAL_BX283	R Birkhead	T. carolina	male	tail tip	AL	Tallapoosa	08/2009	32.8791	-85.8213
TCAL_BX289	F Scott, R Birkhead	T. carolina	-	scutes	AL	Tallapoosa	2009	32.8805	-85.8415
TCAL_BX302	R Birkhead	T. carolina	female	tail tip	AL	Chambers	08/2009	32.8864	-85.3797
TCAL_BX304	R Birkhead	T. carolina	male	toenails	AL	Lee	09/2009	32.6016	-85.5335
TCAL_BX305	R Birkhead	T. carolina	male	toenails	AL	Elmore	09/2009	32.4898	-86.3346
TCAL_BX310	R Birkhead	T. carolina	-	tail tip	AL	Chambers	09/2009	32.8446	-85.4796
TCAL_BX326	R Birkhead	T. carolina	female	tail tip	AL	Lee	06/2009	32.5377	-85.5042
TCAL_BX327	R Birkhead	T. carolina	female	tail tip	AL	Lee	06/2009	32.687	-85.3206
TCAL_BX329	R Birkhead	T. carolina	female	tail tip	AL	Chambers	06/2009	32.7701	-85.259
TCAL_BX592	R Birkhead	T. carolina	male	toenails	AL	Russell	08/2009	32.2568	-85.354
TCAL_BX612	R Birkhead, S Graham	T. carolina	female	toenails	AL	Barbour	03/2010	32.0095	-85.404
TCAL_BXTC01	R Birkhead	T. carolina	female	tail tip	AL	Macon	07/2009	32.5043	-85.6119
TCAL_BXTC09	R Birkhead	T. carolina	female	toes	AL	Autauga	05/2010	32.4419	-86.4131
TCAL_BXTC103	R Birkhead	T. carolina	-	toenails with muscle	AL	Hale	08/2013	32.8259	-87.6028
TCAL_BXTC104	F Scott, R Birkhead	T. carolina	-	toenails	AL	Coosa	05/2011	32.8674	-86.1012
TCAL_BXTC109	R Birkhead	T. carolina	-	tail tip	AL	Butler	07/2016	31.5897	-86.7348
TCAL_BXTC11	R Birkhead	T. carolina	female	muscle	AL	Macon	07/2010	32.4553	-85.6562
TCAL_BXTC110	R Birkhead	T. carolina	-	tail tip	AL	Conecuh	08/2016	31.2888	-87.1884
TCAL_BXTC111_U52	R Birkhead	T. carolina	female	toenails with muscle	AL	Bullock	07/2013	32.0826	-85.6897
TCAL_BXTC12	R Birkhead	T. carolina	female	liver tissue	AL	Lee	04/2015	32.5674	-85.1195
TCAL_BXTC21	R Birkhead	T. carolina	female	tail tip	AL	Lee	08/2009	32.5474	-85.5541
TCAL_BXTC24	R Birkhead	T. carolina	female	toes	AL	Elmore	05/2010	32.5366	-85.9526
TCAL_BXTC29	R Birkhead	T. carolina	-	toenails with muscle	AL	Lee	03/2012	32.5718	-85.5307
TCAL_BXTC33	R Birkhead	T. carolina	-	tail tip	AL	Macon	04/2015	32.5546	-85.6424
TCAL_BXTC39	D O'Halloran, R Birkhead	T. carolina	female	tail tip	AL	Jackson	08/2011	34.6223	-86.2015
TCAL_BXTC45	R Birkhead	T. carolina	-	toenails with skin	AL	Coffee	08/2014	31.5015	-86.0131
TCAL_BXTC63	R Birkhead, J McGuire	T. carolina	female	toenails	AL	Mobile	04/2014	30.8447	-88.3953
TCAL_BXTC65	R Birkhead	T. carolina	-	toenails with skin	AL	Randolph	07/2013	33.1354	-85.465
TCAL_BXTC79	R Birkhead	T. carolina	male	muscle	AL	Bullock	04/2011	32.1977	-85.498
TCAL_BXTC80	R Birkhead	T. carolina	female	toenails with skin	AL	Bullock	07/2013	32.0826	-85.6897
TCAL_BXTC86	D O'Halloran, S Dery, R Birkhead	T. carolina	male	toenails	AL	Madison	07/2010	34.6109	-86.5778
TCAL_BXTC90	R Birkhead	T. carolina	male	tail tip	AL	Coosa	05/2010	33.6702	-86.0462
TCAL_BXTC91	R Birkhead	T. carolina	-	muscle	AL	Clay	05/2010	33.1146	-85.8919
TCAL_BXTC92	R Birkhead	T. carolina	male	muscle	AL	Clay	05/2010	33.1264	-85.8595
TCAL_BXTC93	R Birkhead	T. carolina	female	muscle	AL	Clay	05/2010	33.2063	-85.8222
TCAL_BXTC94	S Graham	T. carolina	-	scutes	AL	St. Claire	04/2010	33.7815	-86.2353
TCAL_BXTC97	R Birkhead	T. carolina	female	muscle	AL	Elmore	10/2009	32.6853	-86.0966
TCAL_BXTC98	R Birkhead	T. carolina	female	tail tip	AL	Elmore	10/2009	32.6195	-86.1526
TCAL_BXTC99	R Birkhead	T. carolina	male	muscle	AL	Shelby	05/2010	33.1239	-86.8134
TCGA_BX300	W Birkhead	T. carolina	female	toenails	GA	Harris	07/2009	32.6269	-84.9968
TCGA_BX343	W Birkhead	T. carolina	female	toenails	GA	Harris	06/2009	32.6649	-84.9763
TCGA_BX344	W Birkhead	T. carolina	male	toenails	GA	Harris	06/2009	32.7432	-84.9036
TCGA_BX345	W Birkhead	T. carolina	male	toenails	GA	Calhoun	07/2009	31.5094	-84.5929
TCGA_BX589	R Birkhead	T. carolina	-	tail tip	GA	Gwinett	-	33.9819	-83.9736
TCGA_BXTC34	J Greenway	T. carolina	female	whole foot	GA	Gilmer	06/2015	34.7784	-84.3917
TCGA_BXTC35	J Greenway	T. carolina	-	whole foot	GA	Gilmer	02/2015	34.7775	-84.5215
TCGA_BXTC36	J Greenway	T. carolina	-	whole foot	GA	Pickens	08/2015	34.4968	-84.4953
TCGA_BXTC46	R Birkhead	T. carolina	female	toenails with skin	GA	Coweta	10/2012	33.2498	-84.756
TCMS_BXTC13	A Lynn McCoy	T. carolina	female	tail tip	MS	Jackson	07/2015	30.6308	-88.5703
TCMS_BXTC14	A Lynn McCoy	T. carolina	female	tail tip	MS	Jackson	07/2015	30.6723	-88.489
TCMS_BXTC15	A Lynn McCoy	T. carolina	male	tail tip	MS	Jackson	08/2015	30.6308	-88.5703
TCMS_BXTC16	A Lynn McCoy	T. carolina	male	tail tip	MS	Jackson	08/2015	30.6723	-88.489
TCMS_BXTC17	A Lynn McCoy	T. carolina	male	toe tip	MS	Jackson	05/2015	30.4376	-88.5468
TCMS_BXTC18	A Lynn McCoy	T. carolina	female	tail tip	MS	Jackson	07/2015	30.6308	-88.5703
TCMS_BXTC84	A Lynn McCoy	T. carolina	male	toenails	MS	Jackson	04/2015	30.4401	-88.5494
TTAR_BX507	B Millig	T. mexicana triunguis	male	toenails	AR	Pulaski	08/2009	34.8347	-92.4916
TTAR_BX984	B Millig	T. mexicana triunguis	female	toenails	AR	Pulaski	07/2009	34.8347	-92.4915
TTAR_BX987	B Millig	T. mexicana triunguis	male	toenails	AR	Pulaski	07/2009	34.8347	-92.4915
TTKS_BXTT20_78	J Jagels (Kansas Dept. of Wildlife and Parks)	T. mexicana triunguis	female	tail tip	KS	Crawford	05/2009	37.5874	-94.9584
TTKS_BXTT23_132	L Schmidt	T. mexicana triunguis	female	tail tip	KS	Linn	-	38.3379	-94.6793
TTLA_BX421	S Shively (Calcasieu Ranger District)	T. mexicana triunguis	male	toenails	LA	Rapides	06/2009	31.2036	-92.5784
TTLA_BX422	S Shively (Calcasieu Ranger District)	T. mexicana triunguis	female	shell shavings	LA	Rapides	06/2009	31.1811	-92.5562
TTLA_BX775	S Shively (Calcasieu Ranger District)	T. mexicana triunguis	female	toenails	LA	Grant	08/2009	31.518	-92.5254
TTLA_BXTT13	S Shively (Calcasieu Ranger District)	T. mexicana triunguis	female	toenails	LA	Rapides	06/2010	31.1552	-92.5231
TTLA_BXTT34_1482	S Shively (Calcasieu Ranger District)	T. mexicana triunguis	female	toenails	LA	Rapides	06/2010	31.247	-92.6409
TTLA_BXTT35_1486	S Shively (Calcasieu Ranger District)	T. mexicana triunguis	male	toenails	LA	Rapides	05/2010	31.1387	-92.6377
TTLA_BXTT36_1491	S Shively (Calcasieu Ranger District)	T. mexicana triunguis	male	toenails	LA	Rapides	05/2010	31.2058	-92.5836
TTLA_BXTT37_1492	S Shively (Calcasieu Ranger District)	T. mexicana triunguis	female	toenails	LA	Rapides	05/2010	31.2058	-92.5836
TTLA_BXTT38_1493	S Shively (Calcasieu Ranger District)	T. mexicana triunguis	male	toenails	LA	Rapides	04/2010	31.156	-92.5226
TTLA_BXTT39_1498	S Shively (Calcasieu Ranger District)	T. mexicana triunguis	female	toenails	LA	Rapides	04/2010	31.1827	-92.5198
TTMO_BX109	M Brodt	T. mexicana triunguis	male	toenails	MO	Jefferson	-	38.1959	-90.5324
TTMS_BX191	J Lee (Nature Conservancy, Camp Shelby)	T. mexicana triunguis	male	tail tip	MS	Perry	07/2008	31.2065	-89.0665
TTMS_BX192	J Lee (Nature Conservancy, Camp Shelby)	T. mexicana triunguis	female	tail tip	MS	Perry	08/2008	31.2065	-89.0665
TTMS_BX195	J Lee (Nature Conservancy, Camp Shelby)	T. mexicana triunguis	female	tail tip	MS	Perry	08/2008	31.2065	-89.0665
TTMS_BX196	J Lee (Nature Conservancy, Camp Shelby)	T. mexicana triunguis	male	tail tip	MS	Perry	08/2008	31.2065	-89.0665
TTMS_BX198	J Lee (Nature Conservancy, Camp Shelby)	T. mexicana triunguis	female	tail tip	MS	Forrest	09/2008	31.3205	-89.3131
TTMS_BX199	J Lee (Nature Conservancy, Camp Shelby)	T. mexicana triunguis	female	tail tip	MS	Perry	09/2008	31.2065	-89.0665
TTMS_BX236	J Hoover	T. mexicana triunguis	male	toenails	MS	Warren	-	32.3645	-90.8421
TTMS_BX238	J Hoover	T. mexicana triunguis	male	toenails	MS	Hinds	-	32.3632	-90.4686
TTMS_BX239	J Hoover	T. mexicana triunguis	male	toenails	MS	Hinds	-	32.3632	-90.4686
TTMS_BX240	J Hoover	T. mexicana triunguis	female	toenails	MS	Hinds	-	32.3632	-90.4686
TTMS_BX241	J Hoover	T. mexicana triunguis	male	toenails	MS	Hinds	-	32.3632	-90.4686
TTMS_BX242	J Hoover	T. mexicana triunguis	female	toenails	MS	Hinds	-	32.2988	-90.8679
TTMS_BX243	J Hoover	T. carolina carolina	female	toenails	MS	Warren	-	32.2874	-90.7085
TTMS_BX465	B Rosamond (US Fish and Wildlife Service)	T. mexicana triunguis	-	scutes	MS	Carroll	-	33.4909	-89.8479
TTMS_BX467	B Rosamond (US Fish and Wildlife Service)	T. mexicana triunguis	male	toenails	MS	Grenada	05/2009	33.7823	-90.0393
TTMS_BX471	B Rosamond (US Fish and Wildlife Service)	T. mexicana triunguis	female	toenails	MS	Panola	09/2009	34.1801	-90.1085
TTMS_BXTT07	J Lee (Nature Conservancy, Camp Shelby)	T. mexicana triunguis	female	toe tip	MS	Forrest	07/2008	31.1915	-89.2536
TTMS_BXTT08	J Lee (Nature Conservancy, Camp Shelby)	T. mexicana triunguis	male	tail tip	MS	Forrest	09/2008	31.1873	-89.2522
TTTX_BX11	J Koukl	T. mexicana triunguis	female	toenails	TX	Smith	05/2008	32.2963333,	-95.2086
TTTX_BX15	J Koukl	T. mexicana triunguis	male	toenails	TX	Dallas	05/2008	32.9483	-96.7299
TTTX_BX16	J Koukl	T. mexicana triunguis	male	toenails	TX	Smith	05/2008	32.3513	-95.3011
TTTX_BX19	J Koukl	T. mexicana triunguis	female	toenails	TX	Dallas	05/2008	32.9702	-96.7364
TTTX_BX22	J Koukl	T. mexicana triunguis	male	toenails	TX	Tarrant	05/2008	33.0352	-97.1173
TTTX_BX222	J Placyk	T. mexicana triunguis	-	tail tip	TX	Henderson	08/2009	32.3373	-95.7455
TTTX_BX223	J Koukl	T. mexicana triunguis	-	toenails	TX	Smith	-	32.345	-95.2668
TTTX_BX224	C Samuelson	T. mexicana triunguis	-	toenails	TX	Smith	08/2009	32.2564	-95.1869
TTTX_BX225	C Samuelson	T. mexicana triunguis	-	toenails	TX	Smith	08/2009	32.345	-95.2668
TTTX_BX227	J Placyk	T. mexicana triunguis	-	toenails	TX	Smith	08/2009	32.345	-95.2668
TTTX_BX228	J Placyk	T. mexicana triunguis	-	toenails	TX	Smith	08/2009	32.345	-95.2668
TTTX_BX23	J Koukl	T. mexicana triunguis	male	toenails	TX	Collin	05/2006	33.2162	-96.5723
